# ModelMatcher: A scientist-centric online platform to facilitate collaborations between stakeholders of rare and undiagnosed disease research

**DOI:** 10.1101/2021.09.30.462504

**Authors:** J. Michael Harnish, Lucian Li, Sanja Rogic, Guillaume Poirier-Morency, Seon-Young Kim, Undiagnosed Diseases Network, Kym M. Boycott, Michael F. Wangler, Hugo J. Bellen, Philip Hieter, Paul Pavlidis, Zhandong Liu, Shinya Yamamoto

## Abstract

Next-generation sequencing is a prevalent diagnostic tool for undiagnosed diseases, and has played a significant role in rare disease gene discovery. While this technology resolves some cases, others are given a list of possibly damaging genetic variants necessitating functional studies. Productive collaborations between scientists, clinicians, and patients can help resolve such medical mysteries, and provide insights into *in vivo* function of human genes. Furthermore, facilitating interactions between scientists and research funders, including non-profit organizations or commercial entities, can dramatically reduce the time to translate discoveries from bench to bedside. Several systems designed to connect clinicians and researchers with a shared gene of interest have been successful. However, these platforms exclude some stakeholders based on their role or geography. Here we describe ModelMatcher, a global online matchmaking tool designed to facilitate cross-disciplinary collaborations, especially between scientists and other stakeholders of rare and undiagnosed disease research. ModelMatcher is integrated into the Rare Diseases Models and Mechanisms Network and Matchmaker Exchange, allowing users to identify potential collaborators in other registries. This living database decreases the time from when a scientist or clinician is making discoveries regarding their genes of interest, to when they identify collaborators and sponsors to facilitate translational and therapeutic research.
