## Supplemental Materials for "ModelMatcher: A scientist-centric online platform to facilitate collaborations between stakeholders of rare and undiagnosed disease research"

### Sheet: ReadMe
Manuscript Title	ModelMatcher: A scientist-centric online platform to facilitate collaborations between stakeholders of rare and undiagnosed disease research
Authors	J. Michael Harnish, Lucian Li, Sanja Rogic, Guillaume Poirier-Morency, Seon-Young Kim, Undiagnosed Diseases Network, Kym M. Boycott, Michael F. Wangler, Hugo J. Bellen, Philip Hieter, Paul Pavlidis, Zhandong Liu, Shinya Yamamoto
Corresponding Author	S.Y. (yamamoto@bcm.edu)
ModelMatcher Website	https://www.modelmatcher.net/
Supplemental Materials
Supplemental Table 1	List of websites and internet links cited
Supplemental Table 2	Consortia member list (Members of the Undiagnosed Diseases Network)

### Sheet: SupplementalTable1
Website	URL
Australian Functional Genomics Network (AFGN)	https://www.functionalgenomics.org.au/
BLAST	https://blast.ncbi.nlm.nih.gov/
Care4Rare	http://care4rare.ca/
DRSC Integrative Ortholog Prediction Tool (DIOPT)	https://www.flyrnai.org/cgi-bin/DRSC_orthologs.pl
Ensembl	https://uswest.ensembl.org/
Facebook: ModelMatcher	https://www.facebook.com/modelmatcher
GeneMatcher	https://genematcher.org/
GitHub: Matchmaker Exchange APIs	https://github.com/ga4gh/mme-apis
GitHub: RDMM researcher gene registry software	https://github.com/pavlidisLab/rgr
Google Scholar	https://scholar.google.com/
HUGO Gene Nomenclature Committee (HGNC)	https://www.genenames.org/
Japanese Rare Diseases Models and Mechanisms Network (J-RDMM)	https://j-rdmm.org/indexEn.html
Matchmaker Exchange	https://www.matchmakerexchange.org/
ModelMatcher	https://www.modelmatcher.net/
ModelMatcher: Icons	https://www.modelmatcher.net/downloads.html
ModelMatcher: Login	https://www.modelmatcher.net/login.html
ModelMatcher: Ortholog Candidate Conversion Table	https://www.modelmatcher.net/assets/homologs.csv
ModelMatcher: Search	https://www.modelmatcher.net:8443/search
MyGene2	https://mygene2.org/
National Center for Biotechnology Information (NCBI): Gene	https://www.ncbi.nlm.nih.gov/gene
NIH Workshop Report: Validation of Animal Models and Tools for Biomedical Research Session IX. Vertical Integration Approach for Preclinical Research.	https://orip.nih.gov/sites/default/files/Validation_Session_IX_Meeting_Report_Final_508.pdf
PhenomeCentral	https://www.phenomecentral.org/
PubMed	https://pubmed.ncbi.nlm.nih.gov/
Rare Diseases Models and Mechanisms (RDMM) Network	http://www.rare-diseases-catalyst-network.ca/
ResearchGate	https://www.researchgate.net/
Solve-RD	https://solve-rd.eu/
Twitter: ModelMatcher	https://twitter.com/modelmatchernet
Undiagnosed Diseases Network (UDN)	https://undiagnosed.hms.harvard.edu/
Youtube: ModelMatcher	https://www.youtube.com/channel/UC2o1FuMMZoa6oe_ekphd0sw

### Sheet: SupplementalTable2
Members of the Undiagnosed Diseases Network	2021/09/30
Maria T. Acosta
Margaret Adam
David R. Adams
Pankaj B. Agrawal
Justin Alvey
Laura Amendola
Ashley Andrews
Euan A. Ashley
Mahshid S. Azamian
Carlos A. Bacino
Guney Bademci
Eva Baker
Ashok Balasubramanyam
Dustin Baldridge
Jim Bale
Michael Bamshad
Deborah Barbouth
Pinar Bayrak-Toydemir
Anita Beck
Alan H. Beggs
Edward Behrens
Gill Bejerano
Hugo J. Bellen
Jimmy Bennet
Beverly Berg-Rood
Jonathan A. Bernstein
Gerard T. Berry
Anna Bican
Stephanie Bivona
Elizabeth Blue
John Bohnsack
Carsten Bonnenmann
Devon Bonner
Lorenzo Botto
Brenna Boyd
Lauren C. Briere
Elly Brokamp
Gabrielle Brown
Elizabeth A. Burke
Lindsay C. Burrage
Manish J. Butte
Peter Byers
William E. Byrd
John Carey
Olveen Carrasquillo
Ta Chen Peter Chang
Sirisak Chanprasert
Hsiao-Tuan Chao
Gary D. Clark
Terra R. Coakley
Laurel A. Cobban
Joy D. Cogan
Matthew Coggins
F. Sessions Cole
Heather A. Colley
Cynthia M. Cooper
Heidi Cope
William J. Craigen
Andrew B. Crouse
Michael Cunningham
Precilla D'Souza
Hongzheng Dai
Surendra Dasari
Joie Davis
Jyoti G. Dayal
Matthew Deardorff
Esteban C. Dell'Angelica
Katrina Dipple
Daniel Doherty
Naghmeh Dorrani
Argenia L. Doss
Emilie D. Douine
David D. Draper
Laura Duncan
Dawn Earl
David J. Eckstein
Lisa T. Emrick
Christine M. Eng
Cecilia Esteves
Marni Falk
Liliana Fernandez
Carlos Ferreira
Elizabeth L. Fieg
Laurie C. Findley
Paul G. Fisher
Brent L. Fogel
Irman Forghani
William A. Gahl
Ian Glass
Bernadette Gochuico
Rena A. Godfrey
Katie Golden-Grant
Madison P. Goldrich
David B. Goldstein
Alana Grajewski
Catherine A. Groden
Irma Gutierrez
Sihoun Hahn
Rizwan Hamid
Kelly Hassey
Nichole Hayes
Frances High
Anne Hing
Fuki M. Hisama
Ingrid A. Holm
Jason Hom
Martha Horike-Pyne
Alden Huang
Yong Huang
Laryssa Huryn
Rosario Isasi
Fariha Jamal
Gail P. Jarvik
Jeffrey Jarvik
Suman Jayadev
Lefkothea Karaviti
Jennifer Kennedy
Dana Kiley
Shilpa N. Kobren
Isaac S. Kohane
Jennefer N. Kohler
Deborah Krakow
Donna M. Krasnewich
Elijah Kravets
Susan Korrick
Mary Koziura
Joel B. Krier
Seema R. Lalani
Byron Lam
Christina Lam
Grace L. LaMoure
Brendan C. Lanpher
Ian R. Lanza
Lea Latham
Kimberly LeBlanc
Brendan H. Lee
Hane Lee
Roy Levitt
Richard A. Lewis
Sharyn A. Lincoln
Pengfei Liu
Xue Zhong Liu
Nicola Longo
Sandra K. Loo
Joseph Loscalzo
Richard L. Maas
John MacDowall
Ellen F. Macnamara
Calum A. MacRae
Valerie V. Maduro
Bryan C. Mak
May Christine V. Malicdan
Laura A. Mamounas
Teri A. Manolio
Rong Mao
Kenneth Maravilla
Thomas C. Markello
Ronit Marom
Gabor Marth
Beth A. Martin
Martin G. Martin
Julian A. Martínez-Agosto
Shruti Marwaha
Jacob McCauley
Allyn McConkie-Rosell
Alexa T. McCray
Elisabeth McGee
Heather Mefford
J. Lawrence Merritt
Matthew Might
Ghayda Mirzaa
Rachel Mahoney
Eva Morava
Paolo M. Moretti
Deborah Mosbrook-Davis
John J. Mulvihill
David R. Murdock
Mariko Nakano-Okuno
Avi Nath
Stan F. Nelson
John H. Newman
Sarah K. Nicholas
Deborah Nickerson
Shirley Nieves-Rodriguez
Donna Novacic
Devin Oglesbee
James P. Orengo
Laura Pace
Stephen Pak
J. Carl Pallais
Christina GS. Palmer
Jeanette C. Papp
Neil H. Parker
John A. Phillips III
Jennifer E. Posey
Lorraine Potocki
Bradley Power
Barbara N. Pusey
Aaron Quinlan
Wendy Raskind
Archana N. Raja
Deepak A. Rao
Genecee Renteria
Chloe M. Reuter
Lynette Rives
Amy K. Robertson
Lance H. Rodan
Jill A. Rosenfeld
Natalie Rosenwasser
Francis Rossignol
Maura Ruzhnikov
Ralph Sacco
Jacinda B. Sampson
Mario Saporta
C. Ron Scott
Judy Schaechter
Timothy Schedl
Kelly Schoch
Daryl A. Scott
Vandana Shashi
Jimann Shin
Rebecca Signer
Edwin K. Silverman
Janet S. Sinsheimer
Kathy Sisco
Edward C. Smith
Kevin S. Smith
Emily Solem
Lilianna Solnica-Krezel
Ben Solomon
Rebecca C. Spillmann
Joan M. Stoler
Jennifer A. Sullivan
Kathleen Sullivan
Angela Sun
Shirley Sutton
David A. Sweetser
Virginia Sybert
Holly K. Tabor
Amelia L. M. Tan
Queenie K.-G. Tan
Mustafa Tekin
Fred Telischi
Willa Thorson
Audrey Thurm
Cynthia J. Tifft
Camilo Toro
Alyssa A. Tran
Brianna M. Tucker
Tiina K. Urv
Adeline Vanderver
Matt Velinder
Dave Viskochil
Tiphanie P. Vogel
Colleen E. Wahl
Stephanie Wallace
Nicole M. Walley
Chris A. Walsh
Melissa Walker
Jennifer Wambach
Jijun Wan
Lee-kai Wang
Michael F. Wangler
Patricia A. Ward
Daniel Wegner
Mark Wener
Tara Wenger
Katherine Wesseling Perry
Monte Westerfield
Matthew T. Wheeler
Jordan Whitlock
Lynne A. Wolfe
Jeremy D. Woods
Shinya Yamamoto
John Yang
Muhammad Yousef
Diane B. Zastrow
Wadih Zein
Chunli Zhao
Stephan Zuchner
